# Integrating gene expression, mutation and copy number data to identify driver genes of recurrent chromosome-arm losses

**DOI:** 10.1101/2025.02.22.639659

**Authors:** Ron Saad, Ron Shamir, Uri Ben-David

## Abstract

Aneuploidy is a hallmark of cancer, yet the specific genes driving recurrent chromosome-arm losses remain largely unknown. Here, we present a systematic framework integrating gene expression, mutation, and copy number data to identify candidate driver genes of cancer type-specific recurrent chromosome-arm losses across 20 cancer types, using ∼7,500 tumors from The Cancer Genome Atlas. By analyzing focal deletions and point mutations that co-occur with, or are mutually exclusive with, chromosome-arm losses, we pinpoint 311 candidate drivers associated with 160 cancer type-specific recurrent events. Our approach identifies known aneuploidy drivers such as *TP53* and *PTEN*, while revealing multiple novel candidates, including established tumor suppressor genes not previously linked to aneuploidy. Furthermore, we leverage gene expression changes associated with these chromosome-arm losses to propose pathway-level alterations that may drive cancer progression. Integrating these findings highlights key candidate drivers underlying the observed gene expression alterations, thereby reinforcing their biological relevance. This work provides the first comprehensive catalogue of candidate driver genes for recurrently lost chromosome-arms in human cancer.
