## Supplementary Table 2 for "Integrating gene expression, mutation and copy number data to identify driver genes of recurrent chromosome-arm losses"

### Sheet: Supplementary Table 2
Gene	Arm	Cancer Type	Pattern	Pathway
AGBL4	1p	COAD	FD+AL
AKR1C2	10p	LUSC	FD+AL
AKR1C3	10p	LUSC	FD+AL
ALB	4q	LIHC	PM+AL
APC	5q	READ	FD-AL, PM+AL	REACTOME_PROGRAMMED_CELL_DEATH, REACTOME_APOPTOSIS, REACTOME_DEGRADATION_OF_BETA_CATENIN_BY_THE_DESTRUCTION_COMPLEX, REACTOME_BETA_CATENIN_PHOSPHORYLATION_CASCADE, REACTOME_SIGNALING_BY_CTNNB1_PHOSPHO_SITE_MUTANTS
APC	5q	STAD	PM+AL	REACTOME_OVARIAN_TUMOR_DOMAIN_PROTEASES
ARID1A	1p	BRCA	PM+AL
ARID1A	1p	COAD	FD-AL
ARID1A	1p	PAAD	FD-AL
ARID1A	1p	STAD	FD-AL	REACTOME_CHROMATIN_MODIFYING_ENZYMES
B2M	15q	BRCA	FD-AL
BAP1	3p	CHOL	PM+AL
BAP1	3p	KIRC	PM+AL
BRD7	16q	LIHC	PM+AL
BUB1B	15q	BRCA	FD-AL
CACNA2D3	3p	ESCA	FD-AL
CASP3	4q	CHOL	FD-AL	REACTOME_EXTRACELLULAR_MATRIX_ORGANIZATION
CASP3	4q	COAD	FD-AL	REACTOME_PYROPTOSIS, REACTOME_REGULATED_NECROSIS, REACTOME_CASPASE_MEDIATED_CLEAVAGE_OF_CYTOSKELETAL_PROTEINS, REACTOME_PROGRAMMED_CELL_DEATH
CASP3	4q	LUAD	FD-AL	REACTOME_EXTRACELLULAR_MATRIX_ORGANIZATION, REACTOME_CASPASE_MEDIATED_CLEAVAGE_OF_CYTOSKELETAL_PROTEINS
CASP3	4q	LUSC	FD-AL	REACTOME_EXTRACELLULAR_MATRIX_ORGANIZATION, REACTOME_SIGNALING_BY_INTERLEUKINS, REACTOME_DEGRADATION_OF_THE_EXTRACELLULAR_MATRIX, REACTOME_OTHER_INTERLEUKIN_SIGNALING, REACTOME_CASPASE_ACTIVATION_VIA_EXTRINSIC_APOPTOTIC_SIGNALLING_PATHWAY
CASP3	4q	STAD	FD-AL	REACTOME_PROGRAMMED_CELL_DEATH, REACTOME_PYROPTOSIS, REACTOME_APOPTOSIS, REACTOME_REGULATED_NECROSIS
CBFB	16q	BRCA	PM+AL	REACTOME_REGULATION_OF_RUNX3_EXPRESSION_AND_ACTIVITY, REACTOME_REGULATION_OF_RUNX2_EXPRESSION_AND_ACTIVITY, REACTOME_TRANSCRIPTIONAL_REGULATION_BY_RUNX3, REACTOME_TRANSCRIPTIONAL_REGULATION_BY_RUNX2, REACTOME_TRANSCRIPTIONAL_REGULATION_BY_RUNX1, REACTOME_RUNX1_REGULATES_TRANSCRIPTION_OF_GENES_INVOLVED_IN_DIFFERENTIATION_OF_HSCS
CBL	11q	ESCA	FD-AL	REACTOME_NEGATIVE_REGULATION_OF_FLT3, REACTOME_SPRY_REGULATION_OF_FGF_SIGNALING, REACTOME_NEGATIVE_REGULATION_OF_MET_ACTIVITY, REACTOME_FLT3_SIGNALING_IN_DISEASE
CBL	11q	PCPG	FD-AL
CBL	11q	READ	FD-AL
CCAR2	8p	PRAD	FD-AL
CCSER1	4q	BLCA	FD+AL
CCSER1	4q	CESC	FD+AL
CCSER1	4q	COAD	FD+AL
CCSER1	4q	ESCA	FD+AL
CCSER1	4q	LUSC	FD+AL
CCSER1	4q	READ	FD+AL
CCSER1	4q	STAD	FD+AL
CDH1	16q	BRCA	PM+AL	REACTOME_IMMUNOREGULATORY_INTERACTIONS_BETWEEN_A_LYMPHOID_AND_A_NON_LYMPHOID_CELL, REACTOME_RHO_GTPASE_EFFECTORS, REACTOME_APOPTOSIS, REACTOME_PROGRAMMED_CELL_DEATH, REACTOME_EXTRACELLULAR_MATRIX_ORGANIZATION
CDH1	16q	UCEC	FD-AL	REACTOME_IMMUNOREGULATORY_INTERACTIONS_BETWEEN_A_LYMPHOID_AND_A_NON_LYMPHOID_CELL
CDKN1B	12p	SARC	FD-AL
CDKN2A	9p	BLCA	FD+AL, PM+AL	REACTOME_MITOTIC_G1_PHASE_AND_G1_S_TRANSITION, REACTOME_CELL_CYCLE_CHECKPOINTS, REACTOME_CELL_CYCLE_MITOTIC, REACTOME_G1_S_DNA_DAMAGE_CHECKPOINTS, REACTOME_STABILIZATION_OF_P53, REACTOME_APOPTOSIS, REACTOME_REGULATION_OF_RUNX3_EXPRESSION_AND_ACTIVITY, REACTOME_PROGRAMMED_CELL_DEATH, REACTOME_DISEASES_OF_PROGRAMMED_CELL_DEATH, REACTOME_TRANSCRIPTIONAL_REGULATION_BY_RUNX3, REACTOME_SENESCENCE_ASSOC…
CDKN2A	9p	BRCA	FD+AL
CDKN2A	9p	ESCA	FD+AL, PM+AL
CDKN2A	9p	GBM	FD+AL	REACTOME_CELL_CYCLE_MITOTIC, REACTOME_CELL_CYCLE_CHECKPOINTS, REACTOME_MITOTIC_G1_PHASE_AND_G1_S_TRANSITION, REACTOME_SUMOYLATION, REACTOME_REGULATION_OF_TP53_ACTIVITY, REACTOME_SUMOYLATION_OF_DNA_DAMAGE_RESPONSE_AND_REPAIR_PROTEINS, REACTOME_TRANSCRIPTIONAL_REGULATION_BY_TP53, REACTOME_CYCLIN_D_ASSOCIATED_EVENTS_IN_G1
CDKN2A	9p	HNSC	FD+AL, PM+AL	REACTOME_DEFECTIVE_INTRINSIC_PATHWAY_FOR_APOPTOSIS, REACTOME_DISEASES_OF_PROGRAMMED_CELL_DEATH
CDKN2A	9p	KIRC	FD+AL
CDKN2A	9p	LIHC	FD+AL
CDKN2A	9p	LUAD	FD+AL, PM+AL
CDKN2A	9p	LUSC	FD+AL, PM+AL
CDKN2A	9p	PAAD	FD+AL, PM+AL	REACTOME_MITOTIC_G1_PHASE_AND_G1_S_TRANSITION, REACTOME_CELL_CYCLE_MITOTIC, REACTOME_CELL_CYCLE_CHECKPOINTS
CDKN2A	9p	SARC	FD+AL
CDKN2A	9p	STAD	FD+AL
CDKN2B	9p	BLCA	FD+AL	REACTOME_MITOTIC_G1_PHASE_AND_G1_S_TRANSITION, REACTOME_CELL_CYCLE_MITOTIC, REACTOME_SENESCENCE_ASSOCIATED_SECRETORY_PHENOTYPE_SASP, REACTOME_CYCLIN_D_ASSOCIATED_EVENTS_IN_G1
CDKN2B	9p	BRCA	FD+AL
CDKN2B	9p	CHOL	FD-AL
CDKN2B	9p	ESCA	FD+AL
CDKN2B	9p	GBM	FD+AL	REACTOME_CELL_CYCLE_MITOTIC, REACTOME_MITOTIC_G1_PHASE_AND_G1_S_TRANSITION, REACTOME_CYCLIN_D_ASSOCIATED_EVENTS_IN_G1
CDKN2B	9p	HNSC	FD+AL
CDKN2B	9p	KIRC	FD+AL	REACTOME_TRANSCRIPTIONAL_ACTIVITY_OF_SMAD2_SMAD3_SMAD4_HETEROTRIMER, REACTOME_SIGNALING_BY_TGF_BETA_RECEPTOR_COMPLEX, REACTOME_SIGNALING_BY_TGFB_FAMILY_MEMBERS
CDKN2B	9p	LIHC	FD+AL
CDKN2B	9p	LUAD	FD+AL
CDKN2B	9p	LUSC	FD+AL
CDKN2B	9p	PAAD	FD+AL	REACTOME_MITOTIC_G1_PHASE_AND_G1_S_TRANSITION, REACTOME_CELL_CYCLE_MITOTIC, REACTOME_SIGNALING_BY_TGF_BETA_RECEPTOR_COMPLEX
CDKN2B	9p	SARC	FD+AL
CDKN2B	9p	STAD	FD+AL
CHEK1	11q	LUSC	FD-AL
CHUK	10q	BLCA	FD-AL	REACTOME_CLEC7A_DECTIN_1_SIGNALING, REACTOME_DECTIN_1_MEDIATED_NONCANONICAL_NF_KB_SIGNALING, REACTOME_FCERI_MEDIATED_NF_KB_ACTIVATION, REACTOME_DOWNSTREAM_SIGNALING_EVENTS_OF_B_CELL_RECEPTOR_BCR, REACTOME_MAP3K8_TPL2_DEPENDENT_MAPK1_3_ACTIVATION, REACTOME_FC_EPSILON_RECEPTOR_FCERI_SIGNALING
CLU	8p	LUAD	FD-AL	REACTOME_COMPLEMENT_CASCADE, REACTOME_ANTIMICROBIAL_PEPTIDES
CLU	8p	PAAD	FD-AL	REACTOME_ANTIMICROBIAL_PEPTIDES, REACTOME_COMPLEMENT_CASCADE
CLU	8p	STAD	FD-AL
CNDP2	18q	BRCA	FD-AL
CREBBP	16p	LUSC	FD-AL
CSF2	5q	LUAD	FD-AL	REACTOME_SIGNALING_BY_INTERLEUKINS, REACTOME_INTERLEUKIN_2_FAMILY_SIGNALING, REACTOME_INTERLEUKIN_10_SIGNALING, REACTOME_INTERLEUKIN_RECEPTOR_SHC_SIGNALING, REACTOME_INTERLEUKIN_3_INTERLEUKIN_5_AND_GM_CSF_SIGNALING
CSMD1	8p	BLCA	FD+AL
CSMD1	8p	BRCA	FD+AL
CSMD1	8p	COAD	FD+AL
CSMD1	8p	ESCA	FD+AL
CSMD1	8p	HNSC	FD+AL
CSMD1	8p	KIRC	FD+AL
CSMD1	8p	LIHC	FD+AL
CSMD1	8p	LUSC	FD+AL
CSMD1	8p	READ	FD+AL
CSMD1	8p	SARC	FD+AL
CTCF	16q	BRCA	PM+AL
CTCF	16q	UCEC	PM+AL
CUL2	10p	HNSC	FD-AL
CYLD	16q	SARC	FD-AL
DCC	18q	ESCA	FD-AL
DCC	18q	READ	FD-AL
DCC	18q	STAD	FD-AL
DIP2C	10p	SARC	FD+AL
DKK1	10q	READ	FD-AL
EFNA5	5q	BRCA	FD+AL	REACTOME_EPH_EPHRIN_SIGNALING
EFNA5	5q	READ	FD-AL
ELAC1	18q	COAD	FD+AL
ELAC1	18q	ESCA	FD+AL
ELAC1	18q	PAAD	FD+AL
ELAC1	18q	STAD	FD+AL
EP300	22q	BLCA	FD-AL, PM+AL	REACTOME_CHROMATIN_MODIFYING_ENZYMES, REACTOME_RUNX1_INTERACTS_WITH_CO_FACTORS_WHOSE_PRECISE_EFFECT_ON_RUNX1_TARGETS_IS_NOT_KNOWN, REACTOME_HATS_ACETYLATE_HISTONES, REACTOME_REGULATION_OF_LIPID_METABOLISM_BY_PPARALPHA, REACTOME_ESTROGEN_DEPENDENT_GENE_EXPRESSION, REACTOME_NOTCH1_INTRACELLULAR_DOMAIN_REGULATES_TRANSCRIPTION, REACTOME_ACTIVATION_OF_ANTERIOR_HOX_GENES_IN_HINDBRAIN_DEVELOPMENT_DURING…
EP300	22q	PCPG	FD-AL	REACTOME_SIGNALING_BY_NOTCH1, REACTOME_SIGNALING_BY_NOTCH1_PEST_DOMAIN_MUTANTS_IN_CANCER, REACTOME_NOTCH1_INTRACELLULAR_DOMAIN_REGULATES_TRANSCRIPTION, REACTOME_TRANSCRIPTIONAL_REGULATION_OF_WHITE_ADIPOCYTE_DIFFERENTIATION, REACTOME_NUCLEAR_EVENTS_KINASE_AND_TRANSCRIPTION_FACTOR_ACTIVATION, REACTOME_SIGNALING_BY_NOTCH3, REACTOME_DISEASES_OF_SIGNAL_TRANSDUCTION_BY_GROWTH_FACTOR_RECEPTORS_AND_SECON…
EP300	22q	READ	FD-AL
EPHA2	1p	BRCA	FD-AL	REACTOME_RAC1_GTPASE_CYCLE, REACTOME_RHO_GTPASE_CYCLE
EPHA7	6q	BRCA	FD-AL
EPHB2	1p	LIHC	FD-AL
ESR1	6q	BLCA	FD-AL
ESR1	6q	PAAD	FD-AL
ETS2	21q	COAD	FD-AL
ETS2	21q	LUSC	FD-AL
FAT1	4q	CESC	FD-AL
FAT1	4q	CHOL	FD-AL
FAT1	4q	HNSC	FD+AL, PM+AL
FAT1	4q	LUAD	FD-AL
FAT1	4q	LUSC	FD-AL, PM+AL
FAT1	4q	STAD	FD-AL
FBXW7	4q	BLCA	PM+AL
FBXW7	4q	COAD	PM+AL
FBXW7	4q	HNSC	PM+AL
FBXW7	4q	READ	PM+AL
FHIT	3p	ESCA	FD+AL
FHIT	3p	STAD	FD+AL
FOXO1	13q	HNSC	FD-AL
FOXP1	3p	LUSC	FD+AL
GALR1	18q	BRCA	FD-AL
GALR1	18q	LUSC	FD-AL
GATA4	8p	CESC	FD-AL
GATA4	8p	COAD	FD-AL
GATA4	8p	LUAD	FD-AL
GJA1	6q	LUAD	FD-AL	REACTOME_RHO_GTPASE_CYCLE
GPC6	13q	LIHC	FD+AL	REACTOME_METABOLISM_OF_FAT_SOLUBLE_VITAMINS, REACTOME_VISUAL_PHOTOTRANSDUCTION
GRAP2	22q	LUAD	PM+AL
GTPBP4	10p	HNSC	FD-AL
GTPBP4	10p	LUSC	FD-AL
H2AFX	11q	CHOL	FD-AL
H2AFX	11q	PCPG	FD-AL
H2AFX	11q	SARC	FD-AL
HIF1A	14q	CHOL	FD-AL	REACTOME_REGULATION_OF_GENE_EXPRESSION_BY_HYPOXIA_INDUCIBLE_FACTOR
HIF1A	14q	COAD	FD-AL	REACTOME_SIGNALING_BY_INTERLEUKINS, REACTOME_INTERLEUKIN_4_AND_INTERLEUKIN_13_SIGNALING, REACTOME_SIGNALING_BY_NOTCH
IFNGR2	21q	STAD	PM+AL
IGF2R	6q	BLCA	FD-AL
IGF2R	6q	BRCA	FD-AL	REACTOME_NEUTROPHIL_DEGRANULATION
IGF2R	6q	CESC	FD-AL
IGF2R	6q	PAAD	FD-AL	REACTOME_NEUTROPHIL_DEGRANULATION
ILK	11p	BLCA	FD-AL	REACTOME_CELL_EXTRACELLULAR_MATRIX_INTERACTIONS
INTS6	13q	GBM	FD-AL	REACTOME_RNA_POLYMERASE_II_TRANSCRIBES_SNRNA_GENES
IRF2	4q	LIHC	FD+AL
IRF2	4q	LUSC	FD+AL	REACTOME_INTERFERON_ALPHA_BETA_SIGNALING, REACTOME_INTERFERON_GAMMA_SIGNALING, REACTOME_INTERFERON_SIGNALING
IRF4	6p	PAAD	FD-AL
IRF8	16q	LUAD	FD-AL
KCNIP4	4p	ESCA	FD+AL
KCNIP4	4p	LUSC	FD+AL	REACTOME_MUSCLE_CONTRACTION, REACTOME_CARDIAC_CONDUCTION
KEAP1	19p	LUAD	PM+AL
KLF5	13q	LUSC	PM+AL
KLKB1	4q	CESC	FD+AL	REACTOME_DEGRADATION_OF_THE_EXTRACELLULAR_MATRIX, REACTOME_EXTRACELLULAR_MATRIX_ORGANIZATION
LARP4B	10p	LUSC	FD-AL
LSP1	11p	CESC	PM+AL
LZTR1	22q	GBM	PM+AL
MAP2K4	17p	BLCA	FD-AL	REACTOME_SIGNALING_BY_INTERLEUKINS, REACTOME_OXIDATIVE_STRESS_INDUCED_SENESCENCE, REACTOME_CELLULAR_SENESCENCE, REACTOME_TOLL_LIKE_RECEPTOR_CASCADES
MAP2K4	17p	BRCA	FD-AL, PM+AL
MAP2K4	17p	COAD	FD-AL	REACTOME_SIGNALING_BY_INTERLEUKINS, REACTOME_TOLL_LIKE_RECEPTOR_CASCADES
MAP2K4	17p	LUAD	FD-AL
MAP2K4	17p	STAD	FD-AL
MAP2K4	17p	UCEC	FD-AL	REACTOME_UPTAKE_AND_FUNCTION_OF_ANTHRAX_TOXINS
MAP3K1	5q	LUSC	FD-AL	REACTOME_TOLL_LIKE_RECEPTOR_CASCADES, REACTOME_DDX58_IFIH1_MEDIATED_INDUCTION_OF_INTERFERON_ALPHA_BETA
MAPK10	4q	ESCA	FD-AL	REACTOME_SIGNALING_BY_INTERLEUKINS, REACTOME_TOLL_LIKE_RECEPTOR_CASCADES, REACTOME_MYD88_INDEPENDENT_TLR4_CASCADE, REACTOME_TOLL_LIKE_RECEPTOR_TLR1_TLR2_CASCADE
MAPK10	4q	HNSC	FD-AL
MAPK10	4q	LIHC	FD-AL
MAX	14q	BRCA	FD-AL
MAX	14q	CHOL	FD-AL	REACTOME_CELL_CYCLE_MITOTIC, REACTOME_CYCLIN_A_CDK2_ASSOCIATED_EVENTS_AT_S_PHASE_ENTRY
MAX	14q	COAD	FD-AL	REACTOME_CELL_CYCLE_MITOTIC, REACTOME_CYCLIN_A_CDK2_ASSOCIATED_EVENTS_AT_S_PHASE_ENTRY, REACTOME_MITOTIC_G1_PHASE_AND_G1_S_TRANSITION
MAX	14q	KIRC	FD-AL
MTAP	9p	CHOL	FD-AL
NCOR1	17p	BLCA	FD-AL	REACTOME_CHROMATIN_MODIFYING_ENZYMES, REACTOME_TRANSCRIPTIONAL_REGULATION_OF_WHITE_ADIPOCYTE_DIFFERENTIATION, REACTOME_ORGANELLE_BIOGENESIS_AND_MAINTENANCE, REACTOME_DISEASES_OF_SIGNAL_TRANSDUCTION_BY_GROWTH_FACTOR_RECEPTORS_AND_SECOND_MESSENGERS, REACTOME_REGULATION_OF_LIPID_METABOLISM_BY_PPARALPHA
NCOR1	17p	BRCA	PM+AL	REACTOME_ORGANELLE_BIOGENESIS_AND_MAINTENANCE
NCOR1	17p	ESCA	FD-AL
NCOR1	17p	LIHC	FD-AL
NCOR1	17p	UCEC	FD-AL
NEDD4L	18q	LUAD	FD-AL	REACTOME_HIV_LIFE_CYCLE
NEDD4L	18q	STAD	FD-AL
NFKB1	4q	LIHC	FD-AL
NFKB1	4q	READ	FD-AL
NOTCH1	9q	LUSC	PM+AL	REACTOME_TRANSCRIPTIONAL_REGULATION_BY_RUNX3, REACTOME_SIGNALING_BY_NOTCH4
NPAS3	14q	GBM	FD+AL
NRG1	8p	BLCA	FD-AL
NRG1	8p	LIHC	FD-AL	REACTOME_DISEASES_OF_SIGNAL_TRANSDUCTION_BY_GROWTH_FACTOR_RECEPTORS_AND_SECOND_MESSENGERS, REACTOME_SIGNALING_BY_ERBB2
NRG1	8p	STAD	FD-AL
NSD1	5q	HNSC	PM+AL
NSD1	5q	LUSC	PM+AL
PAFAH1B1	17p	LUAD	FD-AL
PAFAH1B1	17p	PAAD	FD-AL	REACTOME_CILIUM_ASSEMBLY, REACTOME_ORGANELLE_BIOGENESIS_AND_MAINTENANCE
PARD3	10p	HNSC	FD+AL	REACTOME_TIGHT_JUNCTION_INTERACTIONS
PBRM1	3p	CHOL	PM+AL	REACTOME_RUNX1_INTERACTS_WITH_CO_FACTORS_WHOSE_PRECISE_EFFECT_ON_RUNX1_TARGETS_IS_NOT_KNOWN
PBRM1	3p	KIRC	PM+AL
PCBP3	21q	READ	FD+AL
PCDHGA8	5q	BLCA	PM+AL
PDE4D	5q	BLCA	FD+AL
PDE4D	5q	ESCA	FD+AL
PDE4D	5q	HNSC	FD+AL	REACTOME_G_ALPHA_I_SIGNALLING_EVENTS, REACTOME_G_ALPHA_S_SIGNALLING_EVENTS
PDE4D	5q	LUSC	FD+AL	REACTOME_G_ALPHA_I_SIGNALLING_EVENTS, REACTOME_G_ALPHA_S_SIGNALLING_EVENTS
PDE4D	5q	STAD	FD+AL	REACTOME_G_ALPHA_I_SIGNALLING_EVENTS, REACTOME_G_ALPHA_S_SIGNALLING_EVENTS, REACTOME_OPIOID_SIGNALLING
PGR	11q	CHOL	FD-AL
PLA2G2A	1p	LUSC	FD-AL
PPARA	22q	BRCA	FD-AL	REACTOME_METABOLISM_OF_STEROIDS, REACTOME_ACTIVATION_OF_GENE_EXPRESSION_BY_SREBF_SREBP, REACTOME_REGULATION_OF_CHOLESTEROL_BIOSYNTHESIS_BY_SREBP_SREBF
PPARA	22q	LUAD	FD-AL
PPARA	22q	PAAD	FD-AL
PPARA	22q	READ	FD-AL
PPARA	22q	STAD	FD-AL	REACTOME_SUMOYLATION, REACTOME_ORGANELLE_BIOGENESIS_AND_MAINTENANCE
PPP2CA	5q	LUAD	FD-AL	REACTOME_SIGNALING_BY_INTERLEUKINS, REACTOME_TOLL_LIKE_RECEPTOR_CASCADES, REACTOME_NONSENSE_MEDIATED_DECAY_NMD, REACTOME_G_ALPHA_I_SIGNALLING_EVENTS, REACTOME_TOLL_LIKE_RECEPTOR_TLR1_TLR2_CASCADE, REACTOME_COSTIMULATION_BY_THE_CD28_FAMILY
PPP2CB	8p	BLCA	FD-AL
PPP2CB	8p	LIHC	FD-AL	REACTOME_CELL_CYCLE_MITOTIC, REACTOME_MITOTIC_PROMETAPHASE, REACTOME_M_PHASE, REACTOME_TRANSCRIPTIONAL_REGULATION_BY_TP53, REACTOME_REGULATION_OF_TP53_ACTIVITY, REACTOME_MITOTIC_PROPHASE, REACTOME_GLYCOLYSIS, REACTOME_DISEASES_OF_SIGNAL_TRANSDUCTION_BY_GROWTH_FACTOR_RECEPTORS_AND_SECOND_MESSENGERS, REACTOME_SIGNALING_BY_WNT_IN_CANCER, REACTOME_MITOTIC_SPINDLE_CHECKPOINT, REACTOME_RESOLUTION_OF_SI…
PPP2CB	8p	STAD	FD-AL	REACTOME_DARPP_32_EVENTS
PPP2R1A	19q	LUAD	FD-AL	REACTOME_SIGNALING_BY_INTERLEUKINS, REACTOME_G_ALPHA_I_SIGNALLING_EVENTS, REACTOME_SIGNALING_BY_NTRKS, REACTOME_NEGATIVE_REGULATION_OF_THE_PI3K_AKT_NETWORK, REACTOME_MAPK_FAMILY_SIGNALING_CASCADES, REACTOME_NUCLEAR_EVENTS_KINASE_AND_TRANSCRIPTION_FACTOR_ACTIVATION
PPP2R1B	11q	READ	FD-AL	REACTOME_TRANSCRIPTIONAL_REGULATION_BY_TP53
PPP2R1B	11q	SARC	FD-AL
PPP2R5C	14q	GBM	FD-AL	REACTOME_DISEASES_OF_SIGNAL_TRANSDUCTION_BY_GROWTH_FACTOR_RECEPTORS_AND_SECOND_MESSENGERS, REACTOME_INTRACELLULAR_SIGNALING_BY_SECOND_MESSENGERS, REACTOME_REGULATION_OF_TP53_ACTIVITY, REACTOME_CELL_CYCLE_MITOTIC, REACTOME_RAF_ACTIVATION, REACTOME_CTLA4_INHIBITORY_SIGNALING, REACTOME_MAPK_FAMILY_SIGNALING_CASCADES, REACTOME_DISASSEMBLY_OF_THE_DESTRUCTION_COMPLEX_AND_RECRUITMENT_OF_AXIN_TO_THE_MEMB…
PPP2R5C	14q	STAD	FD-AL	REACTOME_CELL_CYCLE_CHECKPOINTS, REACTOME_CELL_CYCLE_MITOTIC, REACTOME_MITOTIC_METAPHASE_AND_ANAPHASE, REACTOME_SEPARATION_OF_SISTER_CHROMATIDS, REACTOME_M_PHASE, REACTOME_TRANSCRIPTIONAL_REGULATION_BY_TP53, REACTOME_RESOLUTION_OF_SISTER_CHROMATID_COHESION, REACTOME_MITOTIC_PROMETAPHASE, REACTOME_MITOTIC_SPINDLE_CHECKPOINT, REACTOME_RHO_GTPASES_ACTIVATE_FORMINS, REACTOME_DEGRADATION_OF_BETA_CATEN…
PPP3CC	8p	COAD	FD-AL	REACTOME_G_ALPHA_I_SIGNALLING_EVENTS, REACTOME_DARPP_32_EVENTS, REACTOME_OPIOID_SIGNALLING
PPP3CC	8p	PRAD	FD-AL	REACTOME_G_ALPHA_I_SIGNALLING_EVENTS, REACTOME_DARPP_32_EVENTS, REACTOME_OPIOID_SIGNALLING
PRKCD	3p	CHOL	FD-AL	REACTOME_PLATELET_ACTIVATION_SIGNALING_AND_AGGREGATION, REACTOME_SIGNALING_BY_VEGF, REACTOME_G_ALPHA_Q_SIGNALLING_EVENTS, REACTOME_G_PROTEIN_MEDIATED_EVENTS, REACTOME_NEUTROPHIL_DEGRANULATION
PRKCD	3p	HNSC	FD-AL
PRKCD	3p	STAD	FD-AL
PSIP1	9p	BLCA	PM+AL	REACTOME_HOST_INTERACTIONS_OF_HIV_FACTORS, REACTOME_HIV_INFECTION, REACTOME_HIV_LIFE_CYCLE, REACTOME_EARLY_PHASE_OF_HIV_LIFE_CYCLE
PTEN	10q	BLCA	FD-AL, FD+AL	REACTOME_INOSITOL_PHOSPHATE_METABOLISM
PTEN	10q	CESC	FD+AL, PM+AL	REACTOME_TCR_SIGNALING
PTEN	10q	ESCA	FD-AL	REACTOME_OVARIAN_TUMOR_DOMAIN_PROTEASES, REACTOME_PHOSPHOLIPID_METABOLISM
PTEN	10q	GBM	FD+AL, PM+AL
PTEN	10q	KICH	PM+AL
PTEN	10q	LUSC	FD+AL, PM+AL	REACTOME_TCR_SIGNALING
PTEN	10q	READ	FD-AL	REACTOME_NEGATIVE_REGULATION_OF_THE_PI3K_AKT_NETWORK, REACTOME_INOSITOL_PHOSPHATE_METABOLISM
PTEN	10q	SARC	FD+AL
PTPN13	4q	ESCA	FD-AL	REACTOME_SIGNALING_BY_INTERLEUKINS
PTPN13	4q	HNSC	FD-AL	REACTOME_INTERLEUKIN_1_FAMILY_SIGNALING
PTPRD	9p	HNSC	FD-AL, FD+AL
PTPRD	9p	KIRC	FD+AL
PTPRD	9p	LUAD	FD-AL, FD+AL
PTPRD	9p	STAD	FD-AL, FD+AL
RAD51B	14q	BLCA	FD+AL
RAP1A	1p	BRCA	FD-AL
RARB	3p	KIRC	FD-AL
RASA1	5q	HNSC	PM+AL
RASA1	5q	LUSC	PM+AL
RB1	13q	BRCA	FD+AL
RB1	13q	GBM	FD-AL, FD+AL, PM+AL	REACTOME_CELL_CYCLE_MITOTIC, REACTOME_M_PHASE, REACTOME_S_PHASE, REACTOME_APC_C_MEDIATED_DEGRADATION_OF_CELL_CYCLE_PROTEINS, REACTOME_CELLULAR_SENESCENCE, REACTOME_APC_C_CDH1_MEDIATED_DEGRADATION_OF_CDC20_AND_OTHER_APC_C_CDH1_TARGETED_PROTEINS_IN_LATE_MITOSIS_EARLY_G1, REACTOME_MITOTIC_PROPHASE, REACTOME_CYCLIN_A_CDK2_ASSOCIATED_EVENTS_AT_S_PHASE_ENTRY, REACTOME_TRANSCRIPTIONAL_REGULATION_BY_RUNX…
RB1	13q	HNSC	FD-AL
RB1	13q	LIHC	FD-AL
RB1	13q	LUAD	PM+AL
RB1	13q	LUSC	FD-AL, PM+AL
RB1	13q	SARC	FD+AL, PM+AL
RBL2	16q	SARC	FD-AL
RHOA	3p	CHOL	FD-AL	REACTOME_PLATELET_ACTIVATION_SIGNALING_AND_AGGREGATION, REACTOME_RHO_GTPASE_CYCLE, REACTOME_SEMAPHORIN_INTERACTIONS, REACTOME_RHOA_GTPASE_CYCLE, REACTOME_SIGNALING_BY_VEGF, REACTOME_GPVI_MEDIATED_ACTIVATION_CASCADE, REACTOME_G_ALPHA_12_13_SIGNALLING_EVENTS, REACTOME_NEUTROPHIL_DEGRANULATION, REACTOME_SIGNALING_BY_TGFB_FAMILY_MEMBERS
RHOA	3p	HNSC	FD-AL	REACTOME_GPVI_MEDIATED_ACTIVATION_CASCADE
RHOA	3p	STAD	FD-AL	REACTOME_SIGNALING_BY_ROBO_RECEPTORS
RHOBTB2	8p	COAD	FD-AL
RHOBTB2	8p	PRAD	FD-AL	REACTOME_RHO_GTPASE_CYCLE
ROBO1	3p	HNSC	FD-AL	REACTOME_REGULATION_OF_EXPRESSION_OF_SLITS_AND_ROBOS
RPL22	1p	STAD	PM+AL	REACTOME_RRNA_PROCESSING, REACTOME_TRANSLATION, REACTOME_INFLUENZA_INFECTION, REACTOME_REGULATION_OF_EXPRESSION_OF_SLITS_AND_ROBOS
RPS6KA2	6q	BLCA	FD-AL
RPS6KA2	6q	LIHC	FD+AL
RUNX1	21q	ESCA	FD-AL, FD+AL
RXRA	9q	BLCA	PM+AL
SETD2	3p	KIRC	PM+AL
SFN	1p	COAD	FD-AL	REACTOME_RHO_GTPASE_EFFECTORS, REACTOME_PROGRAMMED_CELL_DEATH, REACTOME_APOPTOSIS, REACTOME_CELL_CYCLE_CHECKPOINTS
SFN	1p	PAAD	FD-AL
SIRT3	11p	SARC	FD-AL
SMAD2	18q	BLCA	FD-AL	REACTOME_SIGNALING_BY_NODAL, REACTOME_DOWNREGULATION_OF_SMAD2_3_SMAD4_TRANSCRIPTIONAL_ACTIVITY, REACTOME_FOXO_MEDIATED_TRANSCRIPTION_OF_CELL_CYCLE_GENES, REACTOME_DEUBIQUITINATION, REACTOME_TGF_BETA_RECEPTOR_SIGNALING_ACTIVATES_SMADS, REACTOME_TRANSCRIPTIONAL_ACTIVITY_OF_SMAD2_SMAD3_SMAD4_HETEROTRIMER, REACTOME_UB_SPECIFIC_PROCESSING_PROTEASES, REACTOME_SIGNALING_BY_ACTIVIN, REACTOME_SMAD2_SMAD3_…
SMAD2	18q	LUAD	FD-AL
SMAD2	18q	STAD	FD-AL	REACTOME_FOXO_MEDIATED_TRANSCRIPTION_OF_OXIDATIVE_STRESS_METABOLIC_AND_NEURONAL_GENES
SMAD3	15q	COAD	FD-AL
SMAD3	15q	READ	FD-AL	REACTOME_SIGNALING_BY_NOTCH4, REACTOME_DEUBIQUITINATION, REACTOME_INTERLEUKIN_1_FAMILY_SIGNALING, REACTOME_UB_SPECIFIC_PROCESSING_PROTEASES, REACTOME_SIGNALING_BY_INTERLEUKINS, REACTOME_TRANSCRIPTIONAL_REGULATION_BY_RUNX3
SMAD4	18q	BLCA	FD-AL	REACTOME_SIGNALING_BY_NODAL, REACTOME_DOWNREGULATION_OF_SMAD2_3_SMAD4_TRANSCRIPTIONAL_ACTIVITY, REACTOME_FOXO_MEDIATED_TRANSCRIPTION_OF_CELL_CYCLE_GENES, REACTOME_DEUBIQUITINATION, REACTOME_TGF_BETA_RECEPTOR_SIGNALING_ACTIVATES_SMADS, REACTOME_TRANSCRIPTIONAL_ACTIVITY_OF_SMAD2_SMAD3_SMAD4_HETEROTRIMER, REACTOME_UB_SPECIFIC_PROCESSING_PROTEASES, REACTOME_SIGNALING_BY_ACTIVIN, REACTOME_SMAD2_SMAD3_…
SMAD4	18q	COAD	FD-AL, FD+AL, PM+AL	REACTOME_TGF_BETA_RECEPTOR_SIGNALING_ACTIVATES_SMADS
SMAD4	18q	ESCA	FD-AL, FD+AL, PM+AL
SMAD4	18q	HNSC	PM+AL	REACTOME_FOXO_MEDIATED_TRANSCRIPTION_OF_CELL_CYCLE_GENES, REACTOME_FOXO_MEDIATED_TRANSCRIPTION_OF_OXIDATIVE_STRESS_METABOLIC_AND_NEURONAL_GENES, REACTOME_TGF_BETA_RECEPTOR_SIGNALING_ACTIVATES_SMADS
SMAD4	18q	LUAD	FD-AL, PM+AL
SMAD4	18q	PAAD	FD+AL, PM+AL
SMAD4	18q	READ	FD-AL, FD+AL, PM+AL	REACTOME_SIGNALING_BY_BMP, REACTOME_DISEASES_OF_SIGNAL_TRANSDUCTION_BY_GROWTH_FACTOR_RECEPTORS_AND_SECOND_MESSENGERS, REACTOME_SIGNALING_BY_TGFB_FAMILY_MEMBERS, REACTOME_FOXO_MEDIATED_TRANSCRIPTION
SMAD4	18q	STAD	FD-AL, FD+AL, PM+AL	REACTOME_FOXO_MEDIATED_TRANSCRIPTION_OF_OXIDATIVE_STRESS_METABOLIC_AND_NEURONAL_GENES
SMARCA4	19p	LUAD	PM+AL	REACTOME_SIGNALING_BY_INTERLEUKINS, REACTOME_INTERLEUKIN_7_SIGNALING
SOX7	8p	CESC	FD-AL
SPTAN1	9q	BLCA	PM+AL	REACTOME_NEUTROPHIL_DEGRANULATION, REACTOME_L1CAM_INTERACTIONS, REACTOME_ASPARAGINE_N_LINKED_GLYCOSYLATION, REACTOME_APOPTOSIS
STK11	19p	ESCA	FD-AL	REACTOME_TRANSCRIPTIONAL_REGULATION_BY_TP53, REACTOME_FOXO_MEDIATED_TRANSCRIPTION
STK11	19p	LUAD	PM+AL
STK11	19p	LUSC	FD-AL	REACTOME_TRANSCRIPTIONAL_REGULATION_BY_TP53, REACTOME_REGULATION_OF_TP53_ACTIVITY, REACTOME_REGULATION_OF_TP53_ACTIVITY_THROUGH_PHOSPHORYLATION
SUMF1	3p	ESCA	FD+AL	REACTOME_GLYCOSPHINGOLIPID_METABOLISM
TCF4	18q	COAD	FD-AL
TCF4	18q	STAD	FD-AL
TGFBR2	3p	HNSC	PM+AL
TGIF1	18p	COAD	PM+AL
THRB	3p	KIRC	FD-AL
TP53	17p	BLCA	PM+AL	REACTOME_CELL_CYCLE_MITOTIC, REACTOME_CELL_CYCLE_CHECKPOINTS, REACTOME_ASSOCIATION_OF_TRIC_CCT_WITH_TARGET_PROTEINS_DURING_BIOSYNTHESIS, REACTOME_G2_M_DNA_DAMAGE_CHECKPOINT, REACTOME_SIGNALING_BY_INTERLEUKINS, REACTOME_DISEASES_OF_PROGRAMMED_CELL_DEATH, REACTOME_DEFECTIVE_INTRINSIC_PATHWAY_FOR_APOPTOSIS, REACTOME_SUMOYLATION, REACTOME_REGULATION_OF_TP53_ACTIVITY_THROUGH_PHOSPHORYLATION, REACTOME_…
TP53	17p	BRCA	PM+AL
TP53	17p	CESC	PM+AL	REACTOME_REGULATION_OF_TP53_ACTIVITY_THROUGH_PHOSPHORYLATION, REACTOME_DEFECTIVE_INTRINSIC_PATHWAY_FOR_APOPTOSIS, REACTOME_DISEASES_OF_PROGRAMMED_CELL_DEATH, REACTOME_CELL_CYCLE_CHECKPOINTS, REACTOME_OXIDATIVE_STRESS_INDUCED_SENESCENCE
TP53	17p	COAD	PM+AL	REACTOME_INTERLEUKIN_4_AND_INTERLEUKIN_13_SIGNALING, REACTOME_SIGNALING_BY_INTERLEUKINS, REACTOME_TP53_REGULATES_TRANSCRIPTION_OF_DEATH_RECEPTORS_AND_LIGANDS
TP53	17p	ESCA	PM+AL
TP53	17p	HNSC	PM+AL	REACTOME_DEFECTIVE_INTRINSIC_PATHWAY_FOR_APOPTOSIS, REACTOME_DISEASES_OF_PROGRAMMED_CELL_DEATH
TP53	17p	KICH	PM+AL	REACTOME_OXIDATIVE_STRESS_INDUCED_SENESCENCE, REACTOME_SIGNALING_BY_INTERLEUKINS
TP53	17p	LIHC	FD-AL, PM+AL
TP53	17p	LUAD	PM+AL
TP53	17p	LUSC	PM+AL	REACTOME_PROTEIN_FOLDING
TP53	17p	PAAD	FD-AL, PM+AL
TP53	17p	READ	PM+AL	REACTOME_CELL_CYCLE_CHECKPOINTS, REACTOME_DNA_REPAIR, REACTOME_CELL_CYCLE_MITOTIC, REACTOME_REGULATION_OF_TP53_ACTIVITY_THROUGH_PHOSPHORYLATION, REACTOME_TRANSCRIPTIONAL_REGULATION_BY_TP53, REACTOME_UB_SPECIFIC_PROCESSING_PROTEASES, REACTOME_G2_M_CHECKPOINTS, REACTOME_G2_M_DNA_DAMAGE_CHECKPOINT, REACTOME_SUMOYLATION, REACTOME_DNA_DOUBLE_STRAND_BREAK_REPAIR, REACTOME_REGULATION_OF_TP53_ACTIVITY, R…
TP53	17p	STAD	PM+AL	REACTOME_MITOTIC_G2_G2_M_PHASES
TP53	17p	UCEC	PM+AL	REACTOME_TP53_REGULATES_TRANSCRIPTION_OF_DEATH_RECEPTORS_AND_LIGANDS
TSC1	9q	BLCA	PM+AL
VGLL4	3p	LUSC	FD+AL
VHL	3p	KIRC	PM+AL
WNT5A	3p	ESCA	FD-AL	REACTOME_WNT_LIGAND_BIOGENESIS_AND_TRAFFICKING, REACTOME_TCF_DEPENDENT_SIGNALING_IN_RESPONSE_TO_WNT, REACTOME_SIGNALING_BY_WNT, REACTOME_NEGATIVE_REGULATION_OF_TCF_DEPENDENT_SIGNALING_BY_WNT_LIGAND_ANTAGONISTS, REACTOME_ASYMMETRIC_LOCALIZATION_OF_PCP_PROTEINS, REACTOME_PCP_CE_PATHWAY, REACTOME_CLASS_B_2_SECRETIN_FAMILY_RECEPTORS, REACTOME_BETA_CATENIN_INDEPENDENT_WNT_SIGNALING
WNT5A	3p	HNSC	FD-AL	REACTOME_WNT_LIGAND_BIOGENESIS_AND_TRAFFICKING, REACTOME_CARGO_RECOGNITION_FOR_CLATHRIN_MEDIATED_ENDOCYTOSIS
WWOX	16q	BLCA	FD-AL, FD+AL
WWOX	16q	ESCA	FD+AL
WWOX	16q	LIHC	FD+AL
WWOX	16q	LUAD	FD-AL
WWOX	16q	LUSC	FD-AL, FD+AL
WWOX	16q	STAD	FD+AL
WWOX	16q	UCEC	FD-AL, FD+AL
ZFP36L1	14q	BLCA	PM+AL
